# Westwards expansion of the European catfish *Silurus glanis* in the Douro River (Portugal)

**DOI:** 10.1101/2023.01.07.522915

**Authors:** Christos Gkenas, Joana Martelo, Diogo Ribeiro, João Gago, Gil Santos, Diogo Dias, Filipe Ribeiro

## Abstract

The current study reports the first occurrence and the spread of the European catfish *Silurus glanis* (Family: Siluridae) in the Portuguese section of the Douro River, suggesting a potential expansion of its distribution in Portugal either via westward dispersal across international rivers and/or human-assisted introductions into new reservoirs and drainages. European catfish has unique features (e.g., opportunistic predator, hunting, and aggregation behaviour) that make it highly suitable for establishing self-sustaining populations in new areas and likely contribute to its invasion success. The species may severely affect native prey communities and modify food web structure and ecosystem functioning. Efficient and sustainable management actions are needed to prevent further introductions in the future.
