## Supplemental Table 1 for "Westwards expansion of the European catfish *Silurus glanis* in the Douro River (Portugal)"

### Sheet: Folha1
Supplementary material:
Table S1. Geo-referenced records of Silurus glanis in the Douro River.
Species	Year	Basin	Branch	River	Reservoir	Location	Latitude (°N)	Longitude (°W)	Data Source	References
Silurus glanis	2019	Douro	Douro	Douro	Valeira	Ferradosa, São João da Pesqueira	41°08'20.0"N	7°21'00.1"W	Citizen science	Fisherman
Silurus glanis	2020	Douro	Tua	Tua	Régua	Foz do Tua, Carrazeda de Ansiães	41°12'42.7"N	7°25'50.5"W	Citizen science	Fisherman
Silurus glanis	2022	Douro	Tedo	Tedo	Régua	Foz do Tedo, Tabuaço	41°09'27.2"N	7°38'26.9"W	Citizen science	Fisherman
Silurus glanis	2022	Douro	Douro	Douro	Carrapatelo	Carrapatelo, Resende	41°06'53.5"N	7°57'56.7"W	Research project	Donated by Fisherman
